# Exploring transcriptomic and genomic latent variable correction approaches in differential expression analysis

**DOI:** 10.64898/2026.04.07.716914

**Authors:** Yadusayan Appulingam, John Jammal, Aminah Ali, Simon Topp, NYGC ALS Consortium, Alfredo Iacoangeli, Oliver Pain

## Abstract

**Background:** Differential expression analysis is a central tool for studying the biological processes altered in human diseases via transcriptomic signatures. However, transcriptomic datasets are systematically confounded by latent variables from two distinct sources: unmeasured technical and biological heterogeneity within the expression data, and expression differences driven by population stratification. Correction using expression-based surrogate variables (SVs) and genotype-based principal components (PCs) addresses these sources independently, yet no study has directly evaluated their combined use against either method alone within a differential expression framework. In this study we hypothesised that simultaneously including both correction layers would produce more biologically valid and reproducible results than either approach alone, and tested this in two independent RNA-seq datasets of amyotrophic lateral sclerosis (ALS) cases and controls with matching genotype data.

**Results:** Four nested differential expression models (corrected for PC-only, SV-only, both SV and PC, and neither PCs nor SVs) were evaluated across the KCLBB (96 cases and 52 controls) and ALS Consortium (272 cases and 35 controls) datasets. Models were evaluated on: cross-dataset effect size concordance, cross-dataset replicability quantified by the Jaccard Similarity Index, and biological recall against a curated reference set of 66 known ALS genes. The combined SV+PC framework consistently outperformed simpler models across all metrics. Replicability improved nearly ten-fold compared to the non-corrected model, (Jaccard index: 2.28% to 19.5%), and the combined framework exhibited a statistically significant 2.1% gain over the SV-only model. The biological recall ALS genes recovered doubled comparing to the SV correction alone. Crucially, effect size stability was preserved, with the combined model expanding the shared transcriptomic signal without sacrificing consistency. These findings remained generally robust to PC number in sensitivity analyses.

**Conclusions:** This study found that SVs and genotype PCs address non-redundant sources of confounding, and we recommend their combined use as standard practice in differential expression analysis where matched genotype data are available. Notably PCs capturing population structure can also be derived directly from RNA-seq data, extending the applicability of this framework to studies lacking matched genotype data. Although this analysis was restricted to ALS datasets, we expect these findings to generalise to other traits.
