## Supplementary Table S1 for "Exploring transcriptomic and genomic latent variable correction approaches in differential expression analysis"

### Sheet: Sheet1
Supplementary Table S1. List of 73 known ALS genes derived from ALSoD and existing literature. Genes shaded in red failed expression thresholds in both cohorts (n=5) and genes shaded in orange failed expression thresholds in KCLBB only (n=2). The remaining 66 genes present in both cohorts constituted the curated reference set used for biological recall evaluation in cross-cohort analyses.
High Confidence Mendelian	Unreplicated Mendelian	Risk Factors / Modifiers
ALS2	ANG	ATXN3
ANXA11	ARHGEF28	CAMTA1
ARPP21	ATP13A2	CDH22
ATXN2	ATXN1	CFAP410
C90rf72	CHRNA4	COG3
CCNF	DAO	CRYM
CHCHD10	DNAJC7	CSNK1G3
CHGB	ELAVL1	ENAH
CHMP2B	ERBB4	ERGIC1
DCTN1	ERLIN1	GPX3
ELP3	ERLIN2	MOBP
EPHA4	GLT8D1	NEFH
FIG4	HNRNPA1	PTPRN2
FUS	HNRNPA2B1	SARM1
KIF5A	NIPA1	SCFD1
MAPT	P4HB	TNIP1
MATR3	PDIA2	UNC13A
NEK1	PON
OPTN	SFPQ
PFN1	SIGMAR1
PRPH	SYNE1
SETX	TAF15
SOD1	TUBA4A
SPG11	PRKRA
SPTLC1	ADM
SQSTM1
TBK1
TARDBP
UBQLN2
VAPB
VCP
