## Supplementary Table S2 for "Exploring transcriptomic and genomic latent variable correction approaches in differential expression analysis"

### Sheet: Sheet1
Supplementary Table S2. Association testing between latent variables and measured covariates, and the internal orthogonality of latent variables in the KCLBB (A) and ALS Consortium (B) cohorts. Each table is divided into two sections: Latent vs Clinical, reporting associations between each SV or genotype PC and measured clinical covariates (Age, Sex, PMD, RIN, RINCat, Site); and Latent vs Latent,…
A) Latent vs Clinical (KCLBB)									B) Latent vs Clinical (ALS Consortium)
Latent Variable	Covariate	Test Type	Test Statistic	p-value	p-adjusted				Latent Variable	Covariate	Test Type	Test Statistic	p-value	p-adjusted
SV1	RIN	Pearson	r = -0.2490593	0.00226946	0.00680839				SV1	Site	ANOVA	F = 3.94502769	0.0003881	0.0023286
SV1	RINCat	ANOVA	F = 3.06787259	0.0184648	0.0184648				SV1	Status	t-test	t = -2.2135209	0.0318923	0.163605
SV1	Status	t-test	t = 1.76652558	0.0803965	0.160793				SV1	RINCat	ANOVA	F = 1.81315365	0.126155	0.25231
SV1	Sex	t-test	t = -0.4464923	0.655911	0.655911				SV1	RIN	Pearson	r = -0.0724621	0.205469	0.308203
SV1	Age	Pearson	r = 0.05699808	0.491395	0.737092				SV1	Age	Pearson	r = 0.01128672	0.84386	0.84386
SV1	PMD	Pearson	r = 0.00872138	0.916215	0.916215				SV1	Sex	t-test	t = -0.0240242	0.98085	0.98085
PC1	status	t-test	t = 1.67002937	0.0972189	0.486094				SV2	RINCat	ANOVA	F = 1.87101066	0.115416	0.25231
PC1	RIN	Pearson	r = -0.0865094	0.295806	0.5923				SV2	Age	Pearson	r = -0.0784986	0.17009	0.308203
PC1	RINCat	ANOVA	F = 0.64194625	0.633443	0.777999				SV2	RIN	Pearson	r = -0.0997971	0.0808433	0.308203
PC1	age	Pearson	r = 0.02986533	0.718602	0.891137				SV2	Site	ANOVA	F = 1.37710497	0.214497	0.321746
PC1	PMD	Pearson	r = 0.01134614	0.891137	0.891137				SV2	Status	t-test	t = 1.09611014	0.27862	0.557241
PC1	sex	t-test	t = 0.1964706	0.844521	0.913643				SV2	Sex	t-test	t = 0.25647738	0.797775	0.962853
PC2	RINCat	ANOVA	F = 2.23148272	0.0685349	0.342675				SV3	Sex	t-test	t = -1.9310815	0.0545351	0.163605
PC2	age	Pearson	r = 0.18666328	0.0231103	0.346655				SV3	Age	Pearson	r = 0.07996883	0.162206	0.308203
PC2	RIN	Pearson	r = -0.1406995	0.0880703	0.406543				SV3	RIN	Pearson	r = -0.024955	0.663177	0.795813
PC2	status	t-test	t = 1.96990674	0.0511066	0.486094				SV3	Site	ANOVA	F = 0.66201393	0.704181	0.845017
PC2	PMD	Pearson	r = 0.11064563	0.180648	0.541943				SV3	RINCat	ANOVA	F = 0.22307846	0.925428	0.925428
PC2	sex	t-test	t = 0.10863413	0.913643	0.913643				SV3	Status	t-test	t = 0.25158736	0.802378	0.962853
PC3	RIN	Pearson	r = 0.09653825	0.243126	0.5923				PC1	Site	ANOVA	F = 11.7588554	3.17e-13	1.58e-12
PC3	RINCat	ANOVA	F = 0.66493468	0.617351	0.777999				PC1	Status	t-test	t = 3.48097211	0.0013622	0.013622
PC3	age	Pearson	r = -0.0297555	0.719594	0.891137				PC1	RINCat	ANOVA	F = 1.09606994	0.358594	0.448243
PC3	PMD	Pearson	r = -0.0295361	0.721576	0.891137				PC1	Age	Pearson	r = -0.0432675	0.450027	0.664571
PC3	status	t-test	t = -0.4385957	0.661865	0.913643				PC1	RIN	Pearson	r = -0.0176148	0.758539	0.758539
PC3	sex	t-test	t = 0.26022768	0.795055	0.913643				PC1	Sex	t-test	t = -0.4241505	0.671797	0.839747
PC4	RIN	Pearson	r = 0.08300198	0.315893	0.5923				PC2	Site	ANOVA	F = 17.9709293	6.66e-20	6.66e-19
PC4	RINCat	ANOVA	F = 0.85588455	0.492201	0.777999				PC2	RIN	Pearson	r = -0.2101169	0.0002089	0.00208899
PC4	age	Pearson	r = -0.0129589	0.875779	0.891137				PC2	RINCat	ANOVA	F = 3.11134848	0.0156801	0.0313602
PC4	PMD	Pearson	r = -0.0129147	0.8762	0.891137				PC2	Sex	t-test	t = 1.15876587	0.247483	0.618708
PC4	status	t-test	t = 0.11501728	0.908677	0.913643				PC2	Age	Pearson	r = -0.042285	0.460393	0.664571
PC4	sex	t-test	t = -0.8754087	0.382794	0.913643				PC2	Status	t-test	t = 0.78785531	0.435577	0.78493
PC5	age	Pearson	r = 0.15201643	0.0651229	0.406543				PC3	Site	ANOVA	F = 2.28617635	0.0278101	0.0463503
PC5	RIN	Pearson	r = 0.13250187	0.108412	0.406543				PC3	Sex	t-test	t = 1.68083633	0.0943789	0.422801
PC5	RINCat	ANOVA	F = 0.44210812	0.777999	0.777999				PC3	Age	Pearson	r = -0.0358327	0.531657	0.664571
PC5	PMD	Pearson	r = -0.043619	0.59861	0.891137				PC3	RIN	Pearson	r = -0.0414213	0.469612	0.664571
PC5	status	t-test	t = -0.2007008	0.8414	0.913643				PC3	RINCat	ANOVA	F = 0.65526034	0.623575	0.692861
PC5	sex	t-test	t = -0.2662776	0.790403	0.913643				PC3	Status	t-test	t = -0.1809429	0.857449	0.952721
PC6	sex	t-test	t = 1.87871218	0.0622838	0.249135				PC4	Site	ANOVA	F = 10.1687932	2.01e-11	6.69e-11
PC6	PMD	Pearson	r = -0.0671523	0.417405	0.894438				PC4	RINCat	ANOVA	F = 1.47727192	0.208965	0.298522
PC6	RINCat	ANOVA	F = 0.20536318	0.935092	0.935092				PC4	Sex	t-test	t = -1.5308613	0.12684	0.422801
PC6	status	t-test	t = -0.081455	0.935258	0.935258				PC4	RIN	Pearson	r = -0.0375779	0.511848	0.664571
PC6	age	Pearson	r = -0.0424322	0.608606	0.959612				PC4	Age	Pearson	r = -0.02511	0.661214	0.734682
PC6	RIN	Pearson	r = 0.02455689	0.767032	0.959612				PC4	Status	t-test	t = 0.72734103	0.470958	0.78493
PC7	sex	t-test	t = 1.29348044	0.197938	0.494845				PC5	RINCat	ANOVA	F = 5.09019994	0.00055476	0.0013869
PC7	RIN	Pearson	r = 0.14226185	0.0845636	0.528422				PC5	RIN	Pearson	r = 0.16436594	0.00387895	0.0193947
PC7	status	t-test	t = -0.9485827	0.345042	0.690085				PC5	Age	Pearson	r = 0.0423766	0.45942	0.664571
PC7	RINCat	ANOVA	F = 1.17295567	0.325291	0.791803				PC5	Status	t-test	t = 0.56531666	0.573194	0.818848
PC7	age	Pearson	r = 0.01567027	0.850068	0.959612				PC5	Site	ANOVA	F = 0.18075966	0.989143	0.989143
PC7	PMD	Pearson	r = -0.0164745	0.84247	0.959612				PC5	Sex	t-test	t = 0.01228812	0.990205	0.990205
PC8	sex	t-test	t = 2.71896841	0.00740002	0.0740002				PC6	Site	ANOVA	F = 1.92028969	0.0660686	0.146819
PC8	PMD	Pearson	r = -0.1016583	0.218911	0.656734				PC6	Sex	t-test	t = 1.70555352	0.08957	0.507361
PC8	RINCat	ANOVA	F = 0.90120555	0.465088	0.791803				PC6	Status	t-test	t = 1.56996334	0.124731	0.507361
PC8	status	t-test	t = 0.43214966	0.666475	0.935258				PC6	Age	Pearson	r = -0.064008	0.263532	0.79198
PC8	RIN	Pearson	r = 0.05764195	0.486505	0.959612				PC6	RIN	Pearson	r = -0.0151133	0.79198	0.79198
PC8	age	Pearson	r = 0.00420722	0.959525	0.971308				PC6	RINCat	ANOVA	F = 0.13908682	0.967649	0.989143
PC9	RIN	Pearson	r = 0.18125923	0.0274743	0.412114				PC7	RINCat	ANOVA	F = 1.1752843	0.321698	0.536163
PC9	status	t-test	t = -1.3977524	0.165139	0.471826				PC7	Site	ANOVA	F = 0.86602156	0.533751	0.762501
PC9	RINCat	ANOVA	F = 1.92731671	0.109061	0.545304				PC7	Age	Pearson	r = 0.02539986	0.657551	0.79198
PC9	PMD	Pearson	r = -0.1208518	0.143432	0.602159				PC7	RIN	Pearson	r = -0.0299876	0.600696	0.79198
PC9	sex	t-test	t = -0.9875044	0.325085	0.690085				PC7	status	t-test	t = 0.72681722	0.471754	0.943507
PC9	age	Pearson	r = -0.044101	0.594572	0.959612				PC7	Sex	t-test	t = 0.44870059	0.654094	0.959711
PC10	sex	t-test	t = 2.83095056	0.00530422	0.0740002				PC8	RINCat	ANOVA	F = 2.43454328	0.0474163	0.118541
PC10	status	t-test	t = -2.1503892	0.0334812	0.223208				PC8	Site	ANOVA	F = 1.37459021	0.215583	0.391969
PC10	RIN	Pearson	r = 0.11371308	0.168785	0.602159				PC8	Age	Pearson	r = 0.06420093	0.262092	0.79198
PC10	RINCat	ANOVA	F = 0.73606406	0.568824	0.791803				PC8	RIN	Pearson	r = 0.07607192	0.183723	0.79198
PC10	age	Pearson	r = 0.01087428	0.895638	0.959612				PC8	Status	t-test	t = -1.0014401	0.323108	0.923164
Latent vs Latent (KCLBB)									PC8	Sex	t-test	t = 0.06679961	0.946803	0.990205
PC1	SV1	Pearson	0.009487	0.908891	1				PC9	Age	Pearson	r = -0.0171258	0.765042	0.79198
PC2	SV1	Pearson	0.176839	0.0315493	1				PC9	RIN	Pearson	r = 0.01698033	0.76698	0.79198
PC3	SV1	Pearson	-0.079893	0.334425	1				PC9	RINCat	ANOVA	F = 0.6086415	0.656705	0.820881
PC4	SV1	Pearson	-0.064364	0.437048	1				PC9	Sex	t-test	t = -0.473446	0.636247	0.959711
PC5	SV1	Pearson	-0.099569	0.228577	1				PC9	Site	ANOVA	F = 0.37262427	0.917897	0.989143
PC6	SV1	Pearson	0.043629	0.598527	1				PC9	Status	t-test	t = 0.11587319	0.908341	0.990205
PC7	SV1	Pearson	-0.096009	0.245733	1				PC10	Site	ANOVA	F = 3.38014611	0.00173204	0.00692817
PC8	SV1	Pearson	-0.056203	0.497466	1				PC10	Age	Pearson	r = 0.09103189	0.111428	0.742853
PC9	SV1	Pearson	0.079726	0.335435	1				PC10	RIN	Pearson	r = 0.05436188	0.342461	0.79198
PC10	SV1	Pearson	0.058409	0.480718	1				PC10	RINCat	ANOVA	F = 0.48422098	0.747331	0.879213
PC1	PC2	Pearson	0	1	1				PC10	Sex	t-test	t = 0.32403651	0.746182	0.990205
PC1	PC3	Pearson	0	1	1				PC10	Status	t-test	t = -0.1980567	0.844152	0.990205
PC1	PC4	Pearson	0	1	1				Latent vs Latent (ALS Consortium)
PC1	PC5	Pearson	0	1	1				PC1	SV1	Pearson	-0.15347	0.00705961	0.55065
PC1	PC6	Pearson	0	1	1				PC2	SV1	Pearson	-0.083879	0.142574	1
PC1	PC7	Pearson	0	1	1				PC3	SV1	Pearson	0.087221	0.127281	1
PC1	PC8	Pearson	0	1	1				PC4	SV1	Pearson	0.003148	0.956194	1
PC1	PC9	Pearson	0	1	1				PC5	SV1	Pearson	0.03212	0.575048	1
PC1	PC10	Pearson	0	1	1				PC6	SV1	Pearson	-0.030058	0.599839	1
PC2	PC3	Pearson	0	1	1				PC7	SV1	Pearson	0.062751	0.273041	1
PC2	PC4	Pearson	0	1	1				PC8	SV1	Pearson	0.081344	0.15508	1
PC2	PC5	Pearson	0	1	1				PC9	SV1	Pearson	-0.013909	0.808221	1
PC2	PC6	Pearson	0	1	1				PC10	SV1	Pearson	0.118826	0.0374453	1
PC2	PC7	Pearson	0	1	1				PC1	SV2	Pearson	0.053441	0.35071	1
PC2	PC8	Pearson	0	1	1				PC2	SV2	Pearson	0.036067	0.528975	1
PC2	PC9	Pearson	0	1	1				PC3	SV2	Pearson	0.084493	0.139663	1
PC2	PC10	Pearson	0	1	1				PC4	SV2	Pearson	0.065462	0.252818	1
PC3	PC4	Pearson	0	1	1				PC5	SV2	Pearson	0.018427	0.747768	1
PC3	PC5	Pearson	0	1	1				PC6	SV2	Pearson	0.007573	0.894871	1
PC3	PC6	Pearson	0	1	1				PC7	SV2	Pearson	0.023315	0.684085	1
PC3	PC7	Pearson	0	1	1				PC8	SV2	Pearson	-0.016678	0.771007	1
PC3	PC8	Pearson	0	1	1				PC9	SV2	Pearson	-0.005881	0.918256	1
PC3	PC9	Pearson	0	1	1				PC10	SV2	Pearson	-0.064089	0.262929	1
PC3	PC10	Pearson	0	1	1				PC1	SV3	Pearson	0.002019	0.971897	1
PC4	PC5	Pearson	0	1	1				PC2	SV3	Pearson	0.017824	0.75576	1
PC4	PC6	Pearson	0	1	1				PC3	SV3	Pearson	0.011013	0.847594	1
PC4	PC7	Pearson	0	1	1				PC4	SV3	Pearson	0.057735	0.3133	1
PC4	PC8	Pearson	0	1	1				PC5	SV3	Pearson	-0.057445	0.315747	1
PC4	PC9	Pearson	0	1	1				PC6	SV3	Pearson	-0.086724	0.129471	1
PC4	PC10	Pearson	0	1	1				PC7	SV3	Pearson	0.068705	0.230014	1
PC5	PC6	Pearson	0	1	1				PC8	SV3	Pearson	0.002696	0.962475	1
PC5	PC7	Pearson	0	1	1				PC9	SV3	Pearson	-0.060603	0.289828	1
PC5	PC8	Pearson	0	1	1				PC10	SV3	Pearson	-0.065622	0.251656	1
PC5	PC9	Pearson	0	1	1				PC1	PC2	Pearson	0	1	1
PC5	PC10	Pearson	0	1	1				PC1	PC3	Pearson	0	1	1
PC6	PC7	Pearson	0	1	1				PC1	PC4	Pearson	0	1	1
PC6	PC8	Pearson	0	1	1				PC1	PC5	Pearson	0	1	1
PC6	PC9	Pearson	0	1	1				PC1	PC6	Pearson	0	1	1
PC6	PC10	Pearson	0	1	1				PC1	PC7	Pearson	0	1	1
PC7	PC8	Pearson	0	1	1				PC1	PC8	Pearson	0	1	1
PC7	PC9	Pearson	0	1	1				PC1	PC9	Pearson	0	1	1
PC7	PC10	Pearson	0	1	1				PC1	PC10	Pearson	0	1	1
PC8	PC9	Pearson	0	1	1				PC2	PC3	Pearson	0	1	1
PC8	PC10	Pearson	0	1	1				PC2	PC4	Pearson	0	1	1
PC9	PC10	Pearson	0	1	1				PC2	PC5	Pearson	0	1	1
									PC2	PC6	Pearson	0	1	1
									PC2	PC7	Pearson	0	1	1
									PC2	PC8	Pearson	0	1	1
									PC2	PC9	Pearson	0	1	1
									PC2	PC10	Pearson	0	1	1
									PC3	PC4	Pearson	0	1	1
									PC3	PC5	Pearson	0	1	1
									PC3	PC6	Pearson	0	1	1
									PC3	PC7	Pearson	0	1	1
									PC3	PC8	Pearson	0	1	1
									PC3	PC9	Pearson	0	1	1
									PC3	PC10	Pearson	0	1	1
									PC4	PC5	Pearson	0	1	1
									PC4	PC6	Pearson	0	1	1
									PC4	PC7	Pearson	0	1	1
									PC4	PC8	Pearson	0	1	1
									PC4	PC9	Pearson	0	1	1
									PC4	PC10	Pearson	0	1	1
									PC5	PC6	Pearson	0	1	1
									PC5	PC7	Pearson	0	1	1
									PC5	PC8	Pearson	0	1	1
									PC5	PC9	Pearson	0	1	1
									PC5	PC10	Pearson	0	1	1
									PC6	PC7	Pearson	0	1	1
									PC6	PC8	Pearson	0	1	1
									PC6	PC9	Pearson	0	1	1
									PC6	PC10	Pearson	0	1	1
									PC7	PC8	Pearson	0	1	1
									PC7	PC9	Pearson	0	1	1
									PC7	PC10	Pearson	0	1	1
									PC8	PC9	Pearson	0	1	1
									PC8	PC10	Pearson	0	1	1
									PC9	PC10	Pearson	0	1	1
									SV1	SV2	Pearson	0	1	1
									SV1	SV3	Pearson	0	1	1
									SV2	SV3	Pearson	0	1	1
