## Supplementary Table S3 for "Exploring transcriptomic and genomic latent variable correction approaches in differential expression analysis"

### Sheet: Sheet1
Supplementary Table S3. Concordance of LFC effect sizes across modelling frameworks. Stability of transcriptomic signals in the KCLBB (A) and ALS Consortium (B) cohorts assessed via Pearson’s (r) and Spearman’s (p) correlation of LFC estimates between statistical frameworks. Comparisons were formed across three distinct gene sets: (i) the intersection of significant genes (padj < 0.05 in both mod…
A) Model (KCLBB)	Intersect of Significant Genes (Pearson’s Correlation)	Intersect of Significant Genes (Spearman’s Correlation)	Union of Significant Genes (Pearson’s Correlation)	Union of Significant Genes (Spearman’s Correlation)	Intersect of All Genes (Pearson’s Correlation)	Intersect of All Genes (Spearman’s Correlation)
Naïve vs PC	0.996	0.999	0.995	0.999	0.982	0.991
Naïve vs SV	0.993	0.996	0.98	0.99	0.95	0.953
Naïve vs SV+PC	0.99	0.995	0.977	0.99	0.941	0.946
SV vs PC	0.987	0.996	0.976	0.991	0.942	0.954
PC vs SV+PC	0.994	0.997	0.984	0.993	0.951	0.961
SV vs SV+PC	0.994	0.999	0.992	0.999	0.987	0.991
B) Model (ALS Consortium)	Intersect of Significant Genes (Pearson’s Correlation)	Intersect of Significant Genes (Spearman’s Correlation)	Union of Significant Genes (Pearson’s Correlation)	Union of Significant Genes (Spearman’s Correlation)	Intersect of All Genes (Pearson’s Correlation)	Intersect of All Genes (Spearman’s Correlation)
Naïve vs PC	0.991	0.995	0.896	0.982	0.922	0.941
Naïve vs SV	0.975	0.985	0.916	0.943	0.863	0.82
Naïve vs SV + PC	0.969	0.977	0.854	0.922	0.803	0.78
SV vs PC	0.968	0.984	0.916	0.928	0.838	0.83
PC vs SV+PC	0.981	0.977	0.955	0.951	0.901	0.883
SV vs SV+PC	0.987	0.994	0.963	0.987	0.93	0.944
